# An Integrated Knowledge Graph and Network Medicine Pipeline for Drug Repurposing: Benchmarking Across Human Diseases and Application to Amyotrophic Lateral Sclerosis

**DOI:** 10.64898/2026.07.03.736387

**Authors:** Anqi Jiang, Jiajing Hu, Yusuf Abdulle, Oliver Pain, Alfredo Iacoangeli

## Abstract

Drug repurposing offers a practical strategy to identify new therapeutic uses for approved drugs, potentially reducing the time and cost associated with conventional drug development. We present a novel three-stage drug repurposing pipeline that integrates knowledge graph-based gene prediction, network-based drug-disease association analysis, and systematic classification of candidate drugs by therapeutic class. The pipeline integrates DGLinker to predict novel disease-associated genes, SAveRUNNER to identify drug repurposing candidates, and ATC Category Enrichment Analysis (ATCEA) to prioritise candidates by pharmacological class.

We benchmarked the pipeline across twelve diseases using DrugBank and MEDI2-HPS as validation resources. Utilising DGLinker-expanded disease-gene sets as input increased the number of predicted repurposed drugs, while overall discriminative performance remained stable across diseases (AUROC 0.71-0.77). Application of ATCEA consistently improved precision, F1-score, and specificity, while reducing recall, reflecting a conservative prioritisation strategy that contracts the candidate space while retaining pharmacologically coherent drug-disease candidates.

We further applied the pipeline to amyotrophic lateral sclerosis (ALS), a neurodegenerative disease with limited therapeutic options and performed a deeper literature-based validation of the results. Incorporation of DGLinker-predicted genes substantially increased the number of significant candidate drugs and uncovered enriched ATC categories not identified using known ALS genes alone, including antidepressants and antipsychotics. Moreover, several drugs with supporting evidence available in literature were identified only when DGLinker-predicted genes were used. Overall, 77 candidate drugs were prioritised within significantly enriched ATC categories, several of which are supported by previously published studies. To provide exploratory real-world support for these findings, we further evaluated candidate drugs in a longitudinal electronic health record (EHR) dataset of 2361 patients with ALS from King’s College Hospital. Although the number of evaluable drugs was limited due to sample size, the EHR analysis provided additional clinically relevant context for selected prioritised drugs and pharmacological classes.

Our pipeline demonstrates potential to accelerate drug repurposing by integrating complementary computational approaches to each step of the process, providing an end-to-end framework that showed robust performance across benchmarking experiments and use cases.

**Graphical abstract:** 
