## Supplement Document 2 for "An Integrated Knowledge Graph and Network Medicine Pipeline for Drug Repurposing: Benchmarking Across Human Diseases and Application to Amyotrophic Lateral Sclerosis"

### Sheet: old network
AIDS	Alzheimer Disease	Arthritis, Rheumatoid	Asthma	Breast Neoplasms	Depressive Disorder	Diabetes Mellitus, Type 2	Heart Failure, Congestive	Hypertension	Lymphoma	Myocardial Infarction	Schizophrenia
A11C: VITAMIN A AND D, INCL. COMBINATIONS OF THE TWO	A01A: STOMATOLOGICAL PREPARATIONS	B01A: ANTITHROMBOTIC AGENTS	A03C: ANTISPASMODICS IN COMBINATION WITH PSYCHOLEPTICS	B01A: ANTITHROMBOTIC AGENTS	A04A: ANTIEMETICS AND ANTINAUSEANTS	B01A: ANTITHROMBOTIC AGENTS	A08A: ANTIOBESITY PREPARATIONS, EXCL. DIET PRODUCTS	A10A: INSULINS AND ANALOGUES	A07E: INTESTINAL ANTIINFLAMMATORY AGENTS	B01A: ANTITHROMBOTIC AGENTS	A03A: DRUGS FOR FUNCTIONAL GASTROINTESTINAL DISORDERS
A11H: OTHER PLAIN VITAMIN PREPARATIONS	B01A: ANTITHROMBOTIC AGENTS	C07A: BETA BLOCKING AGENTS	B01A: ANTITHROMBOTIC AGENTS	B02B: VITAMIN K AND OTHER HEMOSTATICS	A08A: ANTIOBESITY PREPARATIONS, EXCL. DIET PRODUCTS	C01C: CARDIAC STIMULANTS EXCL. CARDIAC GLYCOSIDES	C01B: ANTIARRHYTHMICS, CLASS I AND III	B01A: ANTITHROMBOTIC AGENTS	B01A: ANTITHROMBOTIC AGENTS	B02B: VITAMIN K AND OTHER HEMOSTATICS	A03C: ANTISPASMODICS IN COMBINATION WITH PSYCHOLEPTICS
J05A: DIRECT ACTING ANTIVIRALS	C01C: CARDIAC STIMULANTS EXCL. CARDIAC GLYCOSIDES	C07B: BETA BLOCKING AGENTS AND THIAZIDES	C09A: ACE INHIBITORS, PLAIN	C10A: LIPID MODIFYING AGENTS, PLAIN	C01C: CARDIAC STIMULANTS EXCL. CARDIAC GLYCOSIDES	C07A: BETA BLOCKING AGENTS	C01C: CARDIAC STIMULANTS EXCL. CARDIAC GLYCOSIDES	C01C: CARDIAC STIMULANTS EXCL. CARDIAC GLYCOSIDES	C09A: ACE INHIBITORS, PLAIN	B03A: IRON PREPARATIONS	A08A: ANTIOBESITY PREPARATIONS, EXCL. DIET PRODUCTS
L01X: OTHER ANTINEOPLASTIC AGENTS	C07A: BETA BLOCKING AGENTS	C07C: BETA BLOCKING AGENTS AND OTHER DIURETICS	G04B: UROLOGICALS	C10B: LIPID MODIFYING AGENTS, COMBINATIONS	C07A: BETA BLOCKING AGENTS	C07B: BETA BLOCKING AGENTS AND THIAZIDES	C05A: AGENTS FOR TREATMENT OF HEMORRHOIDS AND ANAL FISSURES FOR TOPICAL USE	C03A: LOW-CEILING DIURETICS, THIAZIDES	G03A: HORMONAL CONTRACEPTIVES FOR SYSTEMIC USE	B06A: OTHER HEMATOLOGICAL AGENTS	C07A: BETA BLOCKING AGENTS
L04A: IMMUNOSUPPRESSANTS	C07F: BETA BLOCKING AGENTS, OTHER COMBINATIONS	G03A: HORMONAL CONTRACEPTIVES FOR SYSTEMIC USE	L03A: IMMUNOSTIMULANTS	G03G: GONADOTROPINS AND OTHER OVULATION STIMULANTS	C07B: BETA BLOCKING AGENTS AND THIAZIDES	C07C: BETA BLOCKING AGENTS AND OTHER DIURETICS	C07A: BETA BLOCKING AGENTS	C03E: DIURETICS AND POTASSIUM-SPARING AGENTS IN COMBINATION	G03C: ESTROGENS	C07A: BETA BLOCKING AGENTS	C07B: BETA BLOCKING AGENTS AND THIAZIDES
	M01A: ANTIINFLAMMATORY AND ANTIRHEUMATIC PRODUCTS, NON-STEROIDS	G03D: PROGESTOGENS	L04A: IMMUNOSUPPRESSANTS	H01A: ANTERIOR PITUITARY LOBE HORMONES AND ANALOGUES	C07C: BETA BLOCKING AGENTS AND OTHER DIURETICS	G04C: DRUGS USED IN BENIGN PROSTATIC HYPERTROPHY	C07B: BETA BLOCKING AGENTS AND THIAZIDES	C07A: BETA BLOCKING AGENTS	L01B: ANTIMETABOLITES	C07B: BETA BLOCKING AGENTS AND THIAZIDES	G02C: OTHER GYNECOLOGICALS
	N04B: DOPAMINERGIC AGENTS	G03F: PROGESTOGENS AND ESTROGENS IN COMBINATION	M01A: ANTIINFLAMMATORY AND ANTIRHEUMATIC PRODUCTS, NON-STEROIDS	H01C: HYPOTHALAMIC HORMONES	G02C: OTHER GYNECOLOGICALS	M01A: ANTIINFLAMMATORY AND ANTIRHEUMATIC PRODUCTS, NON-STEROIDS	C07C: BETA BLOCKING AGENTS AND OTHER DIURETICS	C07B: BETA BLOCKING AGENTS AND THIAZIDES	L01E: PROTEIN KINASE INHIBITORS	C10A: LIPID MODIFYING AGENTS, PLAIN	M01A: ANTIINFLAMMATORY AND ANTIRHEUMATIC PRODUCTS, NON-STEROIDS
	N05A: ANTIPSYCHOTICS	J04A: DRUGS FOR TREATMENT OF TUBERCULOSIS	M02A: TOPICAL PRODUCTS FOR JOINT AND MUSCULAR PAIN	L01B: ANTIMETABOLITES	M01A: ANTIINFLAMMATORY AND ANTIRHEUMATIC PRODUCTS, NON-STEROIDS	M02A: TOPICAL PRODUCTS FOR JOINT AND MUSCULAR PAIN	C07F: BETA BLOCKING AGENTS, OTHER COMBINATIONS	C07C: BETA BLOCKING AGENTS AND OTHER DIURETICS	L01F: MONOCLONAL ANTIBODIES AND ANTIBODY DRUG CONJUGATES	M01A: ANTIINFLAMMATORY AND ANTIRHEUMATIC PRODUCTS, NON-STEROIDS	M02A: TOPICAL PRODUCTS FOR JOINT AND MUSCULAR PAIN
	N06A: ANTIDEPRESSANTS	L01B: ANTIMETABOLITES	N05A: ANTIPSYCHOTICS	L01E: PROTEIN KINASE INHIBITORS	N01A: ANESTHETICS, GENERAL	N04B: DOPAMINERGIC AGENTS	C09A: ACE INHIBITORS, PLAIN	C07F: BETA BLOCKING AGENTS, OTHER COMBINATIONS	L01X: OTHER ANTINEOPLASTIC AGENTS	M02A: TOPICAL PRODUCTS FOR JOINT AND MUSCULAR PAIN	M03A: MUSCLE RELAXANTS, PERIPHERALLY ACTING AGENTS
	R03A: ADRENERGICS, INHALANTS	L01F: MONOCLONAL ANTIBODIES AND ANTIBODY DRUG CONJUGATES	R03A: ADRENERGICS, INHALANTS	L02A: HORMONES AND RELATED AGENTS	N02C: ANTIMIGRAINE PREPARATIONS	N05A: ANTIPSYCHOTICS	C09B: ACE INHIBITORS, COMBINATIONS	C08C: SELECTIVE CALCIUM CHANNEL BLOCKERS WITH MAINLY VASCULAR EFFECTS	L04A: IMMUNOSUPPRESSANTS	N02C: ANTIMIGRAINE PREPARATIONS	N01A: ANESTHETICS, GENERAL
	R03C: ADRENERGICS FOR SYSTEMIC USE	L03A: IMMUNOSTIMULANTS	R03B: OTHER DRUGS FOR OBSTRUCTIVE AIRWAY DISEASES, INHALANTS	L04A: IMMUNOSUPPRESSANTS	N04B: DOPAMINERGIC AGENTS	N05B: ANXIOLYTICS	D04A: ANTIPRURITICS, INCL. ANTIHISTAMINES, ANESTHETICS, ETC.	C09B: ACE INHIBITORS, COMBINATIONS	M01A: ANTIINFLAMMATORY AND ANTIRHEUMATIC PRODUCTS, NON-STEROIDS	N05A: ANTIPSYCHOTICS	N02C: ANTIMIGRAINE PREPARATIONS
	S01B: ANTIINFLAMMATORY AGENTS	L04A: IMMUNOSUPPRESSANTS	R03D: OTHER SYSTEMIC DRUGS FOR OBSTRUCTIVE AIRWAY DISEASES	M01A: ANTIINFLAMMATORY AND ANTIRHEUMATIC PRODUCTS, NON-STEROIDS	N05A: ANTIPSYCHOTICS	N06A: ANTIDEPRESSANTS	G04C: DRUGS USED IN BENIGN PROSTATIC HYPERTROPHY	G01A: ANTIINFECTIVES AND ANTISEPTICS, EXCL. COMBINATIONS WITH CORTICOSTEROIDS	M02A: TOPICAL PRODUCTS FOR JOINT AND MUSCULAR PAIN	N06A: ANTIDEPRESSANTS	N04A: ANTICHOLINERGIC AGENTS
	S01E: ANTIGLAUCOMA PREPARATIONS AND MIOTICS	M01A: ANTIINFLAMMATORY AND ANTIRHEUMATIC PRODUCTS, NON-STEROIDS	R06A: ANTIHISTAMINES FOR SYSTEMIC USE	M02A: TOPICAL PRODUCTS FOR JOINT AND MUSCULAR PAIN	N05B: ANXIOLYTICS	N06B: PSYCHOSTIMULANTS, AGENTS USED FOR ADHD AND NOOTROPICS	N05A: ANTIPSYCHOTICS	G03A: HORMONAL CONTRACEPTIVES FOR SYSTEMIC USE	S01B: ANTIINFLAMMATORY AGENTS	R03A: ADRENERGICS, INHALANTS	N04B: DOPAMINERGIC AGENTS
		R03A: ADRENERGICS, INHALANTS			N05C: HYPNOTICS AND SEDATIVES		N06A: ANTIDEPRESSANTS	G03D: PROGESTOGENS		S01B: ANTIINFLAMMATORY AGENTS	N05A: ANTIPSYCHOTICS
		R03C: ADRENERGICS FOR SYSTEMIC USE			N06A: ANTIDEPRESSANTS		N06B: PSYCHOSTIMULANTS, AGENTS USED FOR ADHD AND NOOTROPICS	G03F: PROGESTOGENS AND ESTROGENS IN COMBINATION		S01G: DECONGESTANTS AND ANTIALLERGICS	N05B: ANXIOLYTICS
					N06B: PSYCHOSTIMULANTS, AGENTS USED FOR ADHD AND NOOTROPICS		R01A: DECONGESTANTS AND OTHER NASAL PREPARATIONS FOR TOPICAL USE	M01A: ANTIINFLAMMATORY AND ANTIRHEUMATIC PRODUCTS, NON-STEROIDS			N05C: HYPNOTICS AND SEDATIVES
					N07B: DRUGS USED IN ADDICTIVE DISORDERS		R03A: ADRENERGICS, INHALANTS	N02C: ANTIMIGRAINE PREPARATIONS			N06A: ANTIDEPRESSANTS
					R03A: ADRENERGICS, INHALANTS		R03C: ADRENERGICS FOR SYSTEMIC USE	N04B: DOPAMINERGIC AGENTS			N06B: PSYCHOSTIMULANTS, AGENTS USED FOR ADHD AND NOOTROPICS
					R03C: ADRENERGICS FOR SYSTEMIC USE		R06A: ANTIHISTAMINES FOR SYSTEMIC USE	N05A: ANTIPSYCHOTICS			N06D: ANTI-DEMENTIA DRUGS
							S01G: DECONGESTANTS AND ANTIALLERGICS	N06A: ANTIDEPRESSANTS			N07A: PARASYMPATHOMIMETICS
											R03A: ADRENERGICS, INHALANTS
											R03C: ADRENERGICS FOR SYSTEMIC USE
											R06A: ANTIHISTAMINES FOR SYSTEMIC USE
											S01F: MYDRIATICS AND CYCLOPLEGICS

### Sheet: updated network
AIDS	Alzheimer Disease	Arthritis, Rheumatoid	Asthma	Breast Neoplasms	Depressive Disorder	Diabetes Mellitus, Type 2	Heart Failure, Congestive	Hypertension	Lymphoma	Myocardial Infarction	Schizophrenia
A11C: VITAMIN A AND D, INCL. COMBINATIONS OF THE TWO	A01A: STOMATOLOGICAL PREPARATIONS	A07E: INTESTINAL ANTIINFLAMMATORY AGENTS	A01A: STOMATOLOGICAL PREPARATIONS	B01A: ANTITHROMBOTIC AGENTS	A03F: PROPULSIVES	A10B: BLOOD GLUCOSE LOWERING DRUGS, EXCL. INSULINS	A08A: ANTIOBESITY PREPARATIONS, EXCL. DIET PRODUCTS	A10B: BLOOD GLUCOSE LOWERING DRUGS, EXCL. INSULINS	A07E: INTESTINAL ANTIINFLAMMATORY AGENTS	B01A: ANTITHROMBOTIC AGENTS	A03A: DRUGS FOR FUNCTIONAL GASTROINTESTINAL DISORDERS
A11H: OTHER PLAIN VITAMIN PREPARATIONS	A03F: PROPULSIVES	G03D: PROGESTOGENS	A07E: INTESTINAL ANTIINFLAMMATORY AGENTS	B02B: VITAMIN K AND OTHER HEMOSTATICS	A04A: ANTIEMETICS AND ANTINAUSEANTS	B01A: ANTITHROMBOTIC AGENTS	A10B: BLOOD GLUCOSE LOWERING DRUGS, EXCL. INSULINS	B01A: ANTITHROMBOTIC AGENTS	B01A: ANTITHROMBOTIC AGENTS	B02B: VITAMIN K AND OTHER HEMOSTATICS	A03C: ANTISPASMODICS IN COMBINATION WITH PSYCHOLEPTICS
L04A: IMMUNOSUPPRESSANTS	A08A: ANTIOBESITY PREPARATIONS, EXCL. DIET PRODUCTS	L01B: ANTIMETABOLITES	B01A: ANTITHROMBOTIC AGENTS	H01C: HYPOTHALAMIC HORMONES	A08A: ANTIOBESITY PREPARATIONS, EXCL. DIET PRODUCTS	B02B: VITAMIN K AND OTHER HEMOSTATICS	B01A: ANTITHROMBOTIC AGENTS	B02B: VITAMIN K AND OTHER HEMOSTATICS	L01B: ANTIMETABOLITES	B06A: OTHER HEMATOLOGICAL AGENTS	A04A: ANTIEMETICS AND ANTINAUSEANTS
	B01A: ANTITHROMBOTIC AGENTS	L01F: MONOCLONAL ANTIBODIES AND ANTIBODY DRUG CONJUGATES	B06A: OTHER HEMATOLOGICAL AGENTS	L01E: PROTEIN KINASE INHIBITORS	C01C: CARDIAC STIMULANTS EXCL. CARDIAC GLYCOSIDES	C01C: CARDIAC STIMULANTS EXCL. CARDIAC GLYCOSIDES	B02B: VITAMIN K AND OTHER HEMOSTATICS	B05X: I.V. SOLUTION ADDITIVES	L01E: PROTEIN KINASE INHIBITORS	C01C: CARDIAC STIMULANTS EXCL. CARDIAC GLYCOSIDES	A08A: ANTIOBESITY PREPARATIONS, EXCL. DIET PRODUCTS
	B02B: VITAMIN K AND OTHER HEMOSTATICS	L03A: IMMUNOSTIMULANTS	C01C: CARDIAC STIMULANTS EXCL. CARDIAC GLYCOSIDES	L04A: IMMUNOSUPPRESSANTS	C02A: ANTIADRENERGIC AGENTS, CENTRALLY ACTING	C02C: ANTIADRENERGIC AGENTS, PERIPHERALLY ACTING	C01B: ANTIARRHYTHMICS, CLASS I AND III	C01C: CARDIAC STIMULANTS EXCL. CARDIAC GLYCOSIDES	L01F：MONOCLONAL ANTIBODIES AND ANTIBODY DRUG CONJUGATES	C05A: AGENTS FOR TREATMENT OF HEMORRHOIDS AND ANAL FISSURES FOR TOPICAL USE	C01C: CARDIAC STIMULANTS EXCL. CARDIAC GLYCOSIDES
	C01C: CARDIAC STIMULANTS EXCL. CARDIAC GLYCOSIDES	L04A: IMMUNOSUPPRESSANTS	C09A: ACE INHIBITORS, PLAIN	M01A: ANTIINFLAMMATORY AND ANTIRHEUMATIC PRODUCTS, NON-STEROIDS	C02C: ANTIADRENERGIC AGENTS, PERIPHERALLY ACTING	C07A: BETA BLOCKING AGENTS	C01C: CARDIAC STIMULANTS EXCL. CARDIAC GLYCOSIDES	C02C: ANTIADRENERGIC AGENTS, PERIPHERALLY ACTING	L04A: IMMUNOSUPPRESSANTS	C07A: BETA BLOCKING AGENTS	C02A: ANTIADRENERGIC AGENTS, CENTRALLY ACTING
	C07A: BETA BLOCKING AGENTS	M01A: ANTIINFLAMMATORY AND ANTIRHEUMATIC PRODUCTS, NON-STEROIDS	D10A: ANTI-ACNE PREPARATIONS FOR TOPICAL USE	M02A: TOPICAL PRODUCTS FOR JOINT AND MUSCULAR PAIN	C04A: PERIPHERAL VASODILATORS	C07F: BETA BLOCKING AGENTS, OTHER COMBINATIONS	C02C: ANTIADRENERGIC AGENTS, PERIPHERALLY ACTING	C03A: LOW-CEILING DIURETICS, THIAZIDES	M01A: ANTIINFLAMMATORY AND ANTIRHEUMATIC PRODUCTS, NON-STEROIDS	C07F: BETA BLOCKING AGENTS, OTHER COMBINATIONS	C07A: BETA BLOCKING AGENTS
	C07F: BETA BLOCKING AGENTS, OTHER COMBINATIONS	R03A: ADRENERGICS, INHALANTS	G04B: UROLOGICALS	S01L: OCULAR VASCULAR DISORDER AGENTS	C05A: AGENTS FOR TREATMENT OF HEMORRHOIDS AND ANAL FISSURES FOR TOPICAL USE	D11A: OTHER DERMATOLOGICAL PREPARATIONS	C04A: PERIPHERAL VASODILATORS	C04A: PERIPHERAL VASODILATORS	S01B: ANTIINFLAMMATORY AGENTS	C09A: ACE INHIBITORS, PLAIN	C07C: BETA BLOCKING AGENTS AND OTHER DIURETICS
	C10A: LIPID MODIFYING AGENTS, PLAIN	R03C: ADRENERGICS FOR SYSTEMIC USE	L01F: MONOCLONAL ANTIBODIES AND ANTIBODY DRUG CONJUGATES		C07A: BETA BLOCKING AGENTS	G02C: OTHER GYNECOLOGICALS	C05A: AGENTS FOR TREATMENT OF HEMORRHOIDS AND ANAL FISSURES FOR TOPICAL USE	C07A: BETA BLOCKING AGENTS	S01L: OCULAR VASCULAR DISORDER AGENTS	C09B: ACE INHIBITORS, COMBINATIONS	C07F: BETA BLOCKING AGENTS, OTHER COMBINATIONS
	G02C: OTHER GYNECOLOGICALS	S01L: OCULAR VASCULAR DISORDER AGENTS	L03A: IMMUNOSTIMULANTS		C07B: BETA BLOCKING AGENTS AND THIAZIDES	G04B: UROLOGICALS	C07A: BETA BLOCKING AGENTS	C07B: BETA BLOCKING AGENTS AND THIAZIDES		C10A: LIPID MODIFYING AGENTS, PLAIN	C08C: SELECTIVE CALCIUM CHANNEL BLOCKERS WITH MAINLY VASCULAR EFFECTS
	G04B: UROLOGICALS		L04A: IMMUNOSUPPRESSANTS		C07C: BETA BLOCKING AGENTS AND OTHER DIURETICS	G04C: DRUGS USED IN BENIGN PROSTATIC HYPERTROPHY	C07B: BETA BLOCKING AGENTS AND THIAZIDES	C07C: BETA BLOCKING AGENTS AND OTHER DIURETICS		G04B: UROLOGICALS	G02C: OTHER GYNECOLOGICALS
	M01A: ANTIINFLAMMATORY AND ANTIRHEUMATIC PRODUCTS, NON-STEROIDS		M01A: ANTIINFLAMMATORY AND ANTIRHEUMATIC PRODUCTS, NON-STEROIDS		C07F: BETA BLOCKING AGENTS, OTHER COMBINATIONS	M01A: ANTIINFLAMMATORY AND ANTIRHEUMATIC PRODUCTS, NON-STEROIDS	C07C: BETA BLOCKING AGENTS AND OTHER DIURETICS	C07F: BETA BLOCKING AGENTS, OTHER COMBINATIONS		M01A: ANTIINFLAMMATORY AND ANTIRHEUMATIC PRODUCTS, NON-STEROIDS	G04B: UROLOGICALS
	N02A: OPIOIDS		N02A: OPIOIDS		C08C: SELECTIVE CALCIUM CHANNEL BLOCKERS WITH MAINLY VASCULAR EFFECTS	M02A: TOPICAL PRODUCTS FOR JOINT AND MUSCULAR PAIN	C07F: BETA BLOCKING AGENTS, OTHER COMBINATIONS	C08C: SELECTIVE CALCIUM CHANNEL BLOCKERS WITH MAINLY VASCULAR EFFECTS		M02A: TOPICAL PRODUCTS FOR JOINT AND MUSCULAR PAIN	M01A: ANTIINFLAMMATORY AND ANTIRHEUMATIC PRODUCTS, NON-STEROIDS
	N02B: OTHER ANALGESICS AND ANTIPYRETICS		N02B: OTHER ANALGESICS AND ANTIPYRETICS		G02C: OTHER GYNECOLOGICALS	N04B: DOPAMINERGIC AGENTS	C09A: ACE INHIBITORS, PLAIN	C09B: ACE INHIBITORS, COMBINATIONS		N02C: ANTIMIGRAINE PREPARATIONS	M02A: TOPICAL PRODUCTS FOR JOINT AND MUSCULAR PAIN
	N04B: DOPAMINERGIC AGENTS		N05A: ANTIPSYCHOTICS		G03X: OTHER SEX HORMONES AND MODULATORS OF THE GENITAL SYSTEM	N05A: ANTIPSYCHOTICS	C09B: ACE INHIBITORS, COMBINATIONS	C10A: LIPID MODIFYING AGENTS, PLAIN		N05A: ANTIPSYCHOTICS	M03A: MUSCLE RELAXANTS, PERIPHERALLY ACTING AGENTS
	N05A: ANTIPSYCHOTICS		N06A: ANTIDEPRESSANTS		G04B: UROLOGICALS	N05B: ANXIOLYTICS	C09D: ANGIOTENSIN II RECEPTOR BLOCKERS (ARBs), COMBINATIONS	G01A: ANTIINFECTIVES AND ANTISEPTICS, EXCL. COMBINATIONS WITH CORTICOSTEROIDS		N06A: ANTIDEPRESSANTS	M03B: MUSCLE RELAXANTS, CENTRALLY ACTING AGENTS
	N06A: ANTIDEPRESSANTS		R01A: DECONGESTANTS AND OTHER NASAL PREPARATIONS FOR TOPICAL USE		G04C: DRUGS USED IN BENIGN PROSTATIC HYPERTROPHY	N05C: HYPNOTICS AND SEDATIVES	D04A: ANTIPRURITICS, INCL. ANTIHISTAMINES, ANESTHETICS, ETC.	G02C: OTHER GYNECOLOGICALS		R01A: DECONGESTANTS AND OTHER NASAL PREPARATIONS FOR TOPICAL USE	N01A: ANESTHETICS, GENERAL
	N06B: PSYCHOSTIMULANTS, AGENTS USED FOR ADHD AND NOOTROPICS		R03A: ADRENERGICS, INHALANTS		L01E: PROTEIN KINASE INHIBITORS	N06A: ANTIDEPRESSANTS	G04C: DRUGS USED IN BENIGN PROSTATIC HYPERTROPHY	G03A: HORMONAL CONTRACEPTIVES FOR SYSTEMIC USE		R03A: ADRENERGICS, INHALANTS	N02A: OPIOIDS
	N06D: ANTI-DEMENTIA DRUGS		R03D: OTHER SYSTEMIC DRUGS FOR OBSTRUCTIVE AIRWAY DISEASES		M01A: ANTIINFLAMMATORY AND ANTIRHEUMATIC PRODUCTS, NON-STEROIDS	N06B: PSYCHOSTIMULANTS, AGENTS USED FOR ADHD AND NOOTROPICS	L01F: MONOCLONAL ANTIBODIES AND ANTIBODY DRUG CONJUGATES	G03D: PROGESTOGENS		R03C: ADRENERGICS FOR SYSTEMIC USE	N02B: OTHER ANALGESICS AND ANTIPYRETICS
	N07B: DRUGS USED IN ADDICTIVE DISORDERS				M02A: TOPICAL PRODUCTS FOR JOINT AND MUSCULAR PAIN	R01A: DECONGESTANTS AND OTHER NASAL PREPARATIONS FOR TOPICAL USE	N05A: ANTIPSYCHOTICS	G03F: PROGESTOGENS AND ESTROGENS IN COMBINATION		S01G: DECONGESTANTS AND ANTIALLERGICS	N02C: ANTIMIGRAINE PREPARATIONS
	R03A: ADRENERGICS, INHALANTS				M03A: MUSCLE RELAXANTS, PERIPHERALLY ACTING AGENTS	R03A: ADRENERGICS, INHALANTS	N06A: ANTIDEPRESSANTS	G03G: GONADOTROPINS AND OTHER OVULATION STIMULANTS			N03A: ANTIEPILEPTICS
	R03C: ADRENERGICS FOR SYSTEMIC USE				M03B: MUSCLE RELAXANTS, CENTRALLY ACTING AGENTS	R03D: OTHER SYSTEMIC DRUGS FOR OBSTRUCTIVE AIRWAY DISEASES	R01A: DECONGESTANTS AND OTHER NASAL PREPARATIONS FOR TOPICAL USE	L01E: PROTEIN KINASE INHIBITORS			N04A: ANTICHOLINERGIC AGENTS
	S01E: ANTIGLAUCOMA PREPARATIONS AND MIOTICS				N01A: ANESTHETICS, GENERAL	R06A: ANTIHISTAMINES FOR SYSTEMIC USE	R03A: ADRENERGICS, INHALANTS	M01A: ANTIINFLAMMATORY AND ANTIRHEUMATIC PRODUCTS, NON-STEROIDS			N04B: DOPAMINERGIC AGENTS
					N02A: OPIOIDS	S01E: ANTIGLAUCOMA PREPARATIONS AND MIOTICS	R03C: ADRENERGICS FOR SYSTEMIC USE	M02A: TOPICAL PRODUCTS FOR JOINT AND MUSCULAR PAIN			N05A: ANTIPSYCHOTICS
					N02B: OTHER ANALGESICS AND ANTIPYRETICS	S01G: DECONGESTANTS AND ANTIALLERGICS	R06A: ANTIHISTAMINES FOR SYSTEMIC USE	M04A: ANTIGOUT PREPARATIONS			N05B: ANXIOLYTICS
					N02C: ANTIMIGRAINE PREPARATIONS		S01G: DECONGESTANTS AND ANTIALLERGICS	N02C: ANTIMIGRAINE PREPARATIONS			N05C: HYPNOTICS AND SEDATIVES
					N03A: ANTIEPILEPTICS			N04B: DOPAMINERGIC AGENTS			N06A: ANTIDEPRESSANTS
					N04B: DOPAMINERGIC AGENTS			N05A: ANTIPSYCHOTICS			N06B: PSYCHOSTIMULANTS, AGENTS USED FOR ADHD AND NOOTROPICS
					N05A: ANTIPSYCHOTICS			N06A: ANTIDEPRESSANTS			N06D: ANTI-DEMENTIA DRUGS
					N05B: ANXIOLYTICS			R03A: ADRENERGICS, INHALANTS			N07A: PARASYMPATHOMIMETICS
					N05C: HYPNOTICS AND SEDATIVES			S01E: ANTIGLAUCOMA PREPARATIONS AND MIOTICS			N07B: DRUGS USED IN ADDICTIVE DISORDERS
					N06A: ANTIDEPRESSANTS			S01G: DECONGESTANTS AND ANTIALLERGICS			R01A: DECONGESTANTS AND OTHER NASAL PREPARATIONS FOR TOPICAL USE
					N06B: PSYCHOSTIMULANTS, AGENTS USED FOR ADHD AND NOOTROPICS						R03A: ADRENERGICS, INHALANTS
					N07B: DRUGS USED IN ADDICTIVE DISORDERS						R03C: ADRENERGICS FOR SYSTEMIC USE
					N07X: OTHER NERVOUS SYSTEM DRUGS						R06A: ANTIHISTAMINES FOR SYSTEMIC USE
					R01A: DECONGESTANTS AND OTHER NASAL PREPARATIONS FOR TOPICAL USE						S01E: ANTIGLAUCOMA PREPARATIONS AND MIOTICS
					R03A: ADRENERGICS, INHALANTS						S01F: MYDRIATICS AND CYCLOPLEGICS
					R03C: ADRENERGICS FOR SYSTEMIC USE						S01G: DECONGESTANTS AND ANTIALLERGICS
					R06A: ANTIHISTAMINES FOR SYSTEMIC USE
					S01G: DECONGESTANTS AND ANTIALLERGICS

### Sheet: include DGLinker network
AIDS	Alzheimer Disease	Arthritis, Rheumatoid	Asthma	Breast Neoplasms	Depressive Disorder	Diabetes Mellitus, Type 2	Heart Failure, Congestive	Hypertension	Lymphoma	Myocardial Infarction	Schizophrenia
A11H: OTHER PLAIN VITAMIN PREPARATIONS	A08A: ANTIOBESITY PREPARATIONS, EXCL. DIET PRODUCTS	A01A: STOMATOLOGICAL PREPARATIONS	A01A: STOMATOLOGICAL PREPARATIONS	A08A: ANTIOBESITY PREPARATIONS, EXCL. DIET PRODUCTS	A03A: DRUGS FOR FUNCTIONAL GASTROINTESTINAL DISORDERS	A03A: DRUGS FOR FUNCTIONAL GASTROINTESTINAL DISORDERS	A03F: PROPULSIVES	A02B: DRUGS FOR PEPTIC ULCER AND GASTRO-OESOPHAGEAL REFLUX DISEASE (GORD)	L01E: PROTEIN KINASE INHIBITORS	A01A: STOMATOLOGICAL PREPARATIONS	A03A: DRUGS FOR FUNCTIONAL GASTROINTESTINAL DISORDERS
L04A: IMMUNOSUPPRESSANTS	B01A: ANTITHROMBOTIC AGENTS	C01C: CARDIAC STIMULANTS EXCL. CARDIAC GLYCOSIDES	A03A: DRUGS FOR FUNCTIONAL GASTROINTESTINAL DISORDERS	B02B: VITAMIN K AND OTHER HEMOSTATICS	A03C: ANTISPASMODICS IN COMBINATION WITH PSYCHOLEPTICS	A03C: ANTISPASMODICS IN COMBINATION WITH PSYCHOLEPTICS	A08A: ANTIOBESITY PREPARATIONS, EXCL. DIET PRODUCTS	A10B: BLOOD GLUCOSE LOWERING DRUGS, EXCL. INSULINS	L01F: MONOCLONAL ANTIBODIES AND ANTIBODY DRUG CONJUGATES	B01A: ANTITHROMBOTIC AGENTS	A03C: ANTISPASMODICS IN COMBINATION WITH PSYCHOLEPTICS
M01A: ANTIINFLAMMATORY AND ANTIRHEUMATIC PRODUCTS, NON-STEROIDS	B02B: VITAMIN K AND OTHER HEMOSTATICS	C07A: BETA BLOCKING AGENTS	A03C: ANTISPASMODICS IN COMBINATION WITH PSYCHOLEPTICS	C01C: CARDIAC STIMULANTS EXCL. CARDIAC GLYCOSIDES	A03F: PROPULSIVES	A10B: BLOOD GLUCOSE LOWERING DRUGS, EXCL. INSULINS	B01A: ANTITHROMBOTIC AGENTS	B01A: ANTITHROMBOTIC AGENTS	L04A: IMMUNOSUPPRESSANTS	B02B: VITAMIN K AND OTHER HEMOSTATICS	A03F: PROPULSIVES
N06D: ANTI-DEMENTIA DRUGS	B03A: IRON PREPARATIONS	C07B: BETA BLOCKING AGENTS AND THIAZIDES	B01A: ANTITHROMBOTIC AGENTS	C04A: PERIPHERAL VASODILATORS	A04A: ANTIEMETICS AND ANTINAUSEANTS	B01A: ANTITHROMBOTIC AGENTS	C01B: ANTIARRHYTHMICS, CLASS I AND III	B02B: VITAMIN K AND OTHER HEMOSTATICS	M01A: ANTIINFLAMMATORY AND ANTIRHEUMATIC PRODUCTS, NON-STEROIDS	B03A: IRON PREPARATIONS	A04A: ANTIEMETICS AND ANTINAUSEANTS
	C01C: CARDIAC STIMULANTS EXCL. CARDIAC GLYCOSIDES	C07C: BETA BLOCKING AGENTS AND OTHER DIURETICS	C01C: CARDIAC STIMULANTS EXCL. CARDIAC GLYCOSIDES	C07A: BETA BLOCKING AGENTS	A08A: ANTIOBESITY PREPARATIONS, EXCL. DIET PRODUCTS	B02B: VITAMIN K AND OTHER HEMOSTATICS	C01C: CARDIAC STIMULANTS EXCL. CARDIAC GLYCOSIDES	B05X: I.V. SOLUTION ADDITIVES	M02A: TOPICAL PRODUCTS FOR JOINT AND MUSCULAR PAIN	B06A: OTHER HEMATOLOGICAL AGENTS	A08A: ANTIOBESITY PREPARATIONS, EXCL. DIET PRODUCTS
	C07A: BETA BLOCKING AGENTS	C07F: BETA BLOCKING AGENTS, OTHER COMBINATIONS	C07A: BETA BLOCKING AGENTS	C07C: BETA BLOCKING AGENTS AND OTHER DIURETICS	C01B: ANTIARRHYTHMICS, CLASS I AND III	C01C: CARDIAC STIMULANTS EXCL. CARDIAC GLYCOSIDES	C02C: ANTIADRENERGIC AGENTS, PERIPHERALLY ACTING	C01C: CARDIAC STIMULANTS EXCL. CARDIAC GLYCOSIDES	N02B: OTHER ANALGESICS AND ANTIPYRETICS	C01B: ANTIARRHYTHMICS, CLASS I AND III	C01C: CARDIAC STIMULANTS EXCL. CARDIAC GLYCOSIDES
	C07F: BETA BLOCKING AGENTS, OTHER COMBINATIONS	G04C: DRUGS USED IN BENIGN PROSTATIC HYPERTROPHY	C07B: BETA BLOCKING AGENTS AND THIAZIDES	C07F: BETA BLOCKING AGENTS, OTHER COMBINATIONS	C01C: CARDIAC STIMULANTS EXCL. CARDIAC GLYCOSIDES	C02C: ANTIADRENERGIC AGENTS, PERIPHERALLY ACTING	C02K: OTHER ANTIHYPERTENSIVES	C02C: ANTIADRENERGIC AGENTS, PERIPHERALLY ACTING	N05A: ANTIPSYCHOTICS	C01C: CARDIAC STIMULANTS EXCL. CARDIAC GLYCOSIDES	C02C: ANTIADRENERGIC AGENTS, PERIPHERALLY ACTING
	C10A: LIPID MODIFYING AGENTS, PLAIN	L01E: PROTEIN KINASE INHIBITORS	C07C: BETA BLOCKING AGENTS AND OTHER DIURETICS	C09A: ACE INHIBITORS, PLAIN	C02A: ANTIADRENERGIC AGENTS, CENTRALLY ACTING	C07A: BETA BLOCKING AGENTS	C07A: BETA BLOCKING AGENTS	C02L: ANTIHYPERTENSIVES AND DIURETICS IN COMBINATION	N06B: PSYCHOSTIMULANTS, AGENTS USED FOR ADHD AND NOOTROPICS	C05A: AGENTS FOR TREATMENT OF HEMORRHOIDS AND ANAL FISSURES FOR TOPICAL USE	C07A: BETA BLOCKING AGENTS
	G02C: OTHER GYNECOLOGICALS	L01F: MONOCLONAL ANTIBODIES AND ANTIBODY DRUG CONJUGATES	C09A: ACE INHIBITORS, PLAIN	C09B: ACE INHIBITORS, COMBINATIONS	C02C: ANTIADRENERGIC AGENTS, PERIPHERALLY ACTING	C07F: BETA BLOCKING AGENTS, OTHER COMBINATIONS	C07B: BETA BLOCKING AGENTS AND THIAZIDES	C03A: LOW-CEILING DIURETICS, THIAZIDES	S01B: ANTIINFLAMMATORY AGENTS	C07A: BETA BLOCKING AGENTS	C07B: BETA BLOCKING AGENTS AND THIAZIDES
	L01E: PROTEIN KINASE INHIBITORS	L04A: IMMUNOSUPPRESSANTS	G02A: UTEROTONICS	C10B: LIPID MODIFYING AGENTS, COMBINATIONS	C02L: ANTIHYPERTENSIVES AND DIURETICS IN COMBINATION	C10B: LIPID MODIFYING AGENTS, COMBINATIONS	C07C: BETA BLOCKING AGENTS AND OTHER DIURETICS	C03B: LOW-CEILING DIURETICS, EXCL. THIAZIDES	S01L: OCULAR VASCULAR DISORDER AGENTS	C07F: BETA BLOCKING AGENTS, OTHER COMBINATIONS	C07C: BETA BLOCKING AGENTS AND OTHER DIURETICS
	M01A: ANTIINFLAMMATORY AND ANTIRHEUMATIC PRODUCTS, NON-STEROIDS	M01A: ANTIINFLAMMATORY AND ANTIRHEUMATIC PRODUCTS, NON-STEROIDS	G02C: OTHER GYNECOLOGICALS	G02C: OTHER GYNECOLOGICALS	C07A: BETA BLOCKING AGENTS	D11A: OTHER DERMATOLOGICAL PREPARATIONS	C07F: BETA BLOCKING AGENTS, OTHER COMBINATIONS	C03E: DIURETICS AND POTASSIUM-SPARING AGENTS IN COMBINATION		C10A: LIPID MODIFYING AGENTS, PLAIN	C07F: BETA BLOCKING AGENTS, OTHER COMBINATIONS
	N01A: ANESTHETICS, GENERAL	M02A: TOPICAL PRODUCTS FOR JOINT AND MUSCULAR PAIN	G04B: UROLOGICALS	H01C: HYPOTHALAMIC HORMONES	C07B: BETA BLOCKING AGENTS AND THIAZIDES	G02C: OTHER GYNECOLOGICALS	C09A: ACE INHIBITORS, PLAIN	C04A: PERIPHERAL VASODILATORS		G03F: PROGESTOGENS AND ESTROGENS IN COMBINATION	C08C: SELECTIVE CALCIUM CHANNEL BLOCKERS WITH MAINLY VASCULAR EFFECTS
	N02A: OPIOIDS	N02B: OTHER ANALGESICS AND ANTIPYRETICS	L01E: PROTEIN KINASE INHIBITORS	L01E: PROTEIN KINASE INHIBITORS	C07C: BETA BLOCKING AGENTS AND OTHER DIURETICS	G04B: UROLOGICALS	C09B: ACE INHIBITORS, COMBINATIONS	C07A: BETA BLOCKING AGENTS		L01E: PROTEIN KINASE INHIBITORS	C09B: ACE INHIBITORS, COMBINATIONS
	N02B: OTHER ANALGESICS AND ANTIPYRETICS	N02C: ANTIMIGRAINE PREPARATIONS	L04A: IMMUNOSUPPRESSANTS	M01A: ANTIINFLAMMATORY AND ANTIRHEUMATIC PRODUCTS, NON-STEROIDS	C07F: BETA BLOCKING AGENTS, OTHER COMBINATIONS	G04C: DRUGS USED IN BENIGN PROSTATIC HYPERTROPHY	D04A: ANTIPRURITICS, INCL. ANTIHISTAMINES, ANESTHETICS, ETC.	C07F: BETA BLOCKING AGENTS, OTHER COMBINATIONS		M01A: ANTIINFLAMMATORY AND ANTIRHEUMATIC PRODUCTS, NON-STEROIDS	G02C: OTHER GYNECOLOGICALS
	N04B: DOPAMINERGIC AGENTS	N05A: ANTIPSYCHOTICS	M01A: ANTIINFLAMMATORY AND ANTIRHEUMATIC PRODUCTS, NON-STEROIDS	N02B: OTHER ANALGESICS AND ANTIPYRETICS	C09A: ACE INHIBITORS, PLAIN	L01E: PROTEIN KINASE INHIBITORS	G02C: OTHER GYNECOLOGICALS	C08C: SELECTIVE CALCIUM CHANNEL BLOCKERS WITH MAINLY VASCULAR EFFECTS		M02A: TOPICAL PRODUCTS FOR JOINT AND MUSCULAR PAIN	G04B: UROLOGICALS
	N05A: ANTIPSYCHOTICS	N06A: ANTIDEPRESSANTS	M02A: TOPICAL PRODUCTS FOR JOINT AND MUSCULAR PAIN	N02C: ANTIMIGRAINE PREPARATIONS	C09B: ACE INHIBITORS, COMBINATIONS	M01A: ANTIINFLAMMATORY AND ANTIRHEUMATIC PRODUCTS, NON-STEROIDS	G03A: HORMONAL CONTRACEPTIVES FOR SYSTEMIC USE	C09A: ACE INHIBITORS, PLAIN		N02B: OTHER ANALGESICS AND ANTIPYRETICS	M01A: ANTIINFLAMMATORY AND ANTIRHEUMATIC PRODUCTS, NON-STEROIDS
	N06A: ANTIDEPRESSANTS	N06D: ANTI-DEMENTIA DRUGS	N02A: OPIOIDS	N04B: DOPAMINERGIC AGENTS	D04A: ANTIPRURITICS, INCL. ANTIHISTAMINES, ANESTHETICS, ETC.	M02A: TOPICAL PRODUCTS FOR JOINT AND MUSCULAR PAIN	G03D: PROGESTOGENS	C09B: ACE INHIBITORS, COMBINATIONS		N02C: ANTIMIGRAINE PREPARATIONS	M02A: TOPICAL PRODUCTS FOR JOINT AND MUSCULAR PAIN
	N06B: PSYCHOSTIMULANTS, AGENTS USED FOR ADHD AND NOOTROPICS	R03A: ADRENERGICS, INHALANTS	N02B: OTHER ANALGESICS AND ANTIPYRETICS	N05A: ANTIPSYCHOTICS	G02C: OTHER GYNECOLOGICALS	N01A: ANESTHETICS, GENERAL	G04B: UROLOGICALS	G01A: ANTIINFECTIVES AND ANTISEPTICS, EXCL. COMBINATIONS WITH CORTICOSTEROIDS		N04B: DOPAMINERGIC AGENTS	M03A: MUSCLE RELAXANTS, PERIPHERALLY ACTING AGENTS
	N06D: ANTI-DEMENTIA DRUGS	S01B: ANTIINFLAMMATORY AGENTS	N02C: ANTIMIGRAINE PREPARATIONS	N06A: ANTIDEPRESSANTS	G04B: UROLOGICALS	N02A: OPIOIDS	G04C: DRUGS USED IN BENIGN PROSTATIC HYPERTROPHY	G02A: UTEROTONICS		N05A: ANTIPSYCHOTICS	M03B: MUSCLE RELAXANTS, CENTRALLY ACTING AGENTS
	N07B: DRUGS USED IN ADDICTIVE DISORDERS	S01E: ANTIGLAUCOMA PREPARATIONS AND MIOTICS	N04A: ANTICHOLINERGIC AGENTS	N06B: PSYCHOSTIMULANTS, AGENTS USED FOR ADHD AND NOOTROPICS	G04C: DRUGS USED IN BENIGN PROSTATIC HYPERTROPHY	N02B: OTHER ANALGESICS AND ANTIPYRETICS	L01E: PROTEIN KINASE INHIBITORS	G02C: OTHER GYNECOLOGICALS		N06A: ANTIDEPRESSANTS	N01A: ANESTHETICS, GENERAL
	S01E: ANTIGLAUCOMA PREPARATIONS AND MIOTICS	S01L: OCULAR VASCULAR DISORDER AGENTS	N04B: DOPAMINERGIC AGENTS	V04C: OTHER DIAGNOSTIC AGENTS	L01E: PROTEIN KINASE INHIBITORS	N03A: ANTIEPILEPTICS	M01A: ANTIINFLAMMATORY AND ANTIRHEUMATIC PRODUCTS, NON-STEROIDS	G03A: HORMONAL CONTRACEPTIVES FOR SYSTEMIC USE		R03A: ADRENERGICS, INHALANTS	N02A: OPIOIDS
			N05A: ANTIPSYCHOTICS		M01A: ANTIINFLAMMATORY AND ANTIRHEUMATIC PRODUCTS, NON-STEROIDS	N04A: ANTICHOLINERGIC AGENTS	M02A: TOPICAL PRODUCTS FOR JOINT AND MUSCULAR PAIN	G03D: PROGESTOGENS		R03C: ADRENERGICS FOR SYSTEMIC USE	N02B: OTHER ANALGESICS AND ANTIPYRETICS
			N06A: ANTIDEPRESSANTS		M02A: TOPICAL PRODUCTS FOR JOINT AND MUSCULAR PAIN	N04B: DOPAMINERGIC AGENTS	N01A: ANESTHETICS, GENERAL	G03F: PROGESTOGENS AND ESTROGENS IN COMBINATION		R03D: OTHER SYSTEMIC DRUGS FOR OBSTRUCTIVE AIRWAY DISEASES	N02C: ANTIMIGRAINE PREPARATIONS
			N07B: DRUGS USED IN ADDICTIVE DISORDERS		M03A: MUSCLE RELAXANTS, PERIPHERALLY ACTING AGENTS	N05A: ANTIPSYCHOTICS	N02A: OPIOIDS	L01E: PROTEIN KINASE INHIBITORS		S01B: ANTIINFLAMMATORY AGENTS	N03A: ANTIEPILEPTICS
			R01A: DECONGESTANTS AND OTHER NASAL PREPARATIONS FOR TOPICAL USE		M03B: MUSCLE RELAXANTS, CENTRALLY ACTING AGENTS	N05B: ANXIOLYTICS	N02B: OTHER ANALGESICS AND ANTIPYRETICS	L02B: HORMONE ANTAGONISTS AND RELATED AGENTS			N04A: ANTICHOLINERGIC AGENTS
			R03A: ADRENERGICS, INHALANTS		N01A: ANESTHETICS, GENERAL	N05C: HYPNOTICS AND SEDATIVES	N02C: ANTIMIGRAINE PREPARATIONS	M01A: ANTIINFLAMMATORY AND ANTIRHEUMATIC PRODUCTS, NON-STEROIDS			N04B: DOPAMINERGIC AGENTS
			R03B: OTHER DRUGS FOR OBSTRUCTIVE AIRWAY DISEASES, INHALANTS		N02A: OPIOIDS	N06A: ANTIDEPRESSANTS	N03A: ANTIEPILEPTICS	M02A: TOPICAL PRODUCTS FOR JOINT AND MUSCULAR PAIN			N05A: ANTIPSYCHOTICS
			R03C: ADRENERGICS FOR SYSTEMIC USE		N02B: OTHER ANALGESICS AND ANTIPYRETICS	N06B: PSYCHOSTIMULANTS, AGENTS USED FOR ADHD AND NOOTROPICS	N04A: ANTICHOLINERGIC AGENTS	N02C: ANTIMIGRAINE PREPARATIONS			N05B: ANXIOLYTICS
			R03D: OTHER SYSTEMIC DRUGS FOR OBSTRUCTIVE AIRWAY DISEASES		N02C: ANTIMIGRAINE PREPARATIONS	R03A: ADRENERGICS, INHALANTS	N04B: DOPAMINERGIC AGENTS	N04B: DOPAMINERGIC AGENTS			N05C: HYPNOTICS AND SEDATIVES
			R06A: ANTIHISTAMINES FOR SYSTEMIC USE		N03A: ANTIEPILEPTICS	R03D: OTHER SYSTEMIC DRUGS FOR OBSTRUCTIVE AIRWAY DISEASES	N05A: ANTIPSYCHOTICS	N05A: ANTIPSYCHOTICS			N06A: ANTIDEPRESSANTS
			S01E: ANTIGLAUCOMA PREPARATIONS AND MIOTICS		N04A: ANTICHOLINERGIC AGENTS	R06A: ANTIHISTAMINES FOR SYSTEMIC USE	N05B: ANXIOLYTICS	N06A: ANTIDEPRESSANTS			N06B: PSYCHOSTIMULANTS, AGENTS USED FOR ADHD AND NOOTROPICS
			S01F: MYDRIATICS AND CYCLOPLEGICS		N04B: DOPAMINERGIC AGENTS	S01E: ANTIGLAUCOMA PREPARATIONS AND MIOTICS	N05C: HYPNOTICS AND SEDATIVES	R03A: ADRENERGICS, INHALANTS			N06D: ANTI-DEMENTIA DRUGS
			S01G: DECONGESTANTS AND ANTIALLERGICS		N05A: ANTIPSYCHOTICS	S01F: MYDRIATICS AND CYCLOPLEGICS	N06A: ANTIDEPRESSANTS	S01E: ANTIGLAUCOMA PREPARATIONS AND MIOTICS			N07A: PARASYMPATHOMIMETICS
			S01L: OCULAR VASCULAR DISORDER AGENTS		N05B: ANXIOLYTICS	S01G: DECONGESTANTS AND ANTIALLERGICS	N06B: PSYCHOSTIMULANTS, AGENTS USED FOR ADHD AND NOOTROPICS				N07B: DRUGS USED IN ADDICTIVE DISORDERS
					N05C: HYPNOTICS AND SEDATIVES	V03A: ALL OTHER THERAPEUTIC PRODUCTS	N06D: ANTI-DEMENTIA DRUGS				R01A: DECONGESTANTS AND OTHER NASAL PREPARATIONS FOR TOPICAL USE
					N06A: ANTIDEPRESSANTS		N07B: DRUGS USED IN ADDICTIVE DISORDERS				R03A: ADRENERGICS, INHALANTS
					N06B: PSYCHOSTIMULANTS, AGENTS USED FOR ADHD AND NOOTROPICS		R03A: ADRENERGICS, INHALANTS				R03B: OTHER DRUGS FOR OBSTRUCTIVE AIRWAY DISEASES, INHALANTS
					N06D: ANTI-DEMENTIA DRUGS		R03C: ADRENERGICS FOR SYSTEMIC USE				R06A: ANTIHISTAMINES FOR SYSTEMIC USE
					N07A: PARASYMPATHOMIMETICS		R05D: COUGH SUPPRESSANTS, EXCL. COMBINATIONS WITH EXPECTORANTS				S01E: ANTIGLAUCOMA PREPARATIONS AND MIOTICS
					N07B: DRUGS USED IN ADDICTIVE DISORDERS		R06A: ANTIHISTAMINES FOR SYSTEMIC USE				S01F: MYDRIATICS AND CYCLOPLEGICS
					N07X: OTHER NERVOUS SYSTEM DRUGS		S01E: ANTIGLAUCOMA PREPARATIONS AND MIOTICS				S01G: DECONGESTANTS AND ANTIALLERGICS
					R03A: ADRENERGICS, INHALANTS		S01F: MYDRIATICS AND CYCLOPLEGICS				S01L: OCULAR VASCULAR DISORDER AGENTS
					R05D: COUGH SUPPRESSANTS, EXCL. COMBINATIONS WITH EXPECTORANTS		S01G: DECONGESTANTS AND ANTIALLERGICS
					R06A: ANTIHISTAMINES FOR SYSTEMIC USE		V03A: ALL OTHER THERAPEUTIC PRODUCTS
					S01E: ANTIGLAUCOMA PREPARATIONS AND MIOTICS
					S01F: MYDRIATICS AND CYCLOPLEGICS
					S01G: DECONGESTANTS AND ANTIALLERGICS
