## Supplement Document 3 for "An Integrated Knowledge Graph and Network Medicine Pipeline for Drug Repurposing: Benchmarking Across Human Diseases and Application to Amyotrophic Lateral Sclerosis"

### Sheet: old network
	Precision				Recall				Accuracy				F1				Specificity				TP				FP				FN				TN
	before(p<0.05)	after(p<0.05)	before(bonfp<0.05)	after(bonfp<0.05)	before(p<0.05)	after(p<0.05)	before(bonfp<0.05)	after(bonfp<0.05)	before(p<0.05)	after(p<0.05)	before(bonfp<0.05)	after(bonfp<0.05)	before(p<0.05)	after(p<0.05)	before(bonfp<0.05)	after(bonfp<0.05)	before(p<0.05)	after(p<0.05)	before(bonfp<0.05)	after(bonfp<0.05)	before(p<0.05)	after(p<0.05)	before(bonfp<0.05)	after(bonfp<0.05)	before(p<0.05)	after(p<0.05)	before(bonfp<0.05)	after(bonfp<0.05)	before(p<0.05)	after(p<0.05)	before(bonfp<0.05)	after(bonfp<0.05)	before(p<0.05)	after(p<0.05)	before(bonfp<0.05)	after(bonfp<0.05)
AIDS	0.0511	0.1111	0.0588	0.1667	0.3103	0.2759	0.0345	0.0345	0.9004	0.9547	0.9766	0.9824	0.0878	0.1584	0.0435	0.0571	0.9096	0.9653	0.9913	0.9973	9	8	1	1	167	64	16	5	20	21	28	28	1681	1784	1832	1843
Alzheimer's disease	0.0128	0.0189	0.037	0.0328	0.6875	0.3125	0.25	0.125	0.5456	0.8556	0.9382	0.9611	0.0251	0.0356	0.0645	0.0519	0.5443	0.8604	0.9441	0.9683	11	5	4	2	848	260	104	59	5	11	12	14	1013	1601	1757	1802
Arthritis, Rheumatoid	0.0899	0.1713	0.0889	0.1429	0.7736	0.6981	0.0755	0.0943	0.7725	0.8961	0.9521	0.9584	0.1611	0.2751	0.0816	0.1136	0.7725	0.9017	0.9775	0.9836	41	37	4	5	415	179	41	30	12	16	49	48	1409	1645	1783	1794
Asthma	0.056	0.0973	0.058	0.1	0.6897	0.5	0.069	0.069	0.6313	0.8412	0.9366	0.9521	0.1036	0.1629	0.063	0.0816	0.6295	0.8521	0.9643	0.9802	40	29	4	4	674	269	65	36	18	29	54	54	1145	1550	1754	1783
Breast cancer	0.0336	0.0407	0.0312	0.0408	0.4705	0.1961	0.0392	0.0392	0.6175	0.8524	0.9409	0.9489	0.0627	0.0673	0.0348	0.04	0.6216	0.8707	0.966	0.9742	24	10	2	2	691	236	62	47	27	41	49	49	1135	1590	1764	1779
Depressive disorder	0.0295	0.0705	0.068	0.0984	1	1	0.7727	0.8182	0.6137	0.8455	0.8732	0.91	0.0572	0.1317	0.125	0.1756	0.6092	0.8436	0.8744	0.9111	22	22	17	18	725	290	233	165	0	0	5	4	1130	1565	1622	1690
Diabetes mellitus, Type 2	0.023	0.004	0	0	0.7812	0.0312	0	0	0.431	0.8498	0.9238	0.9441	0.0447	0.007	0	0	0.4249	0.864	0.9398	0.9604	25	1	0	0	1061	251	111	73	7	31	32	32	784	1594	1734	1772
Heart failure, Congestive	0.0555	0.0948	0.0662	0.1084	0.4923	0.3077	0.1385	0.1385	0.6921	0.8743	0.9025	0.9307	0.0997	0.1449	0.0896	0.1216	0.6992	0.8944	0.9299	0.9591	32	20	9	9	545	191	127	74	33	45	56	56	1267	1621	1685	1738
Hypertension	0.1104	0.1922	0.1339	0.2208	0.9091	0.5289	0.1405	0.1405	0.5221	0.8263	0.886	0.9126	0.197	0.2819	0.1371	0.1717	0.4954	0.8467	0.9374	0.9658	110	64	17	17	886	269	110	60	11	57	104	104	870	1487	1646	1696
Lymphoma	0.0506	0.0758	0.0476	0.0233	0.52	0.4	0.06	0.02	0.7272	0.854	0.943	0.9515	0.0922	0.1274	0.0531	0.0215	0.7329	0.8666	0.9672	0.977	26	20	3	1	488	244	60	42	24	30	47	49	1339	1583	1767	1785
Myocardial Infarction	0.0572	0.1338	0.0574	0.1538	0.88	0.72	0.14	0.2	0.6105	0.8684	0.9158	0.9494	0.1074	0.2257	0.0814	0.1739	0.6032	0.8724	0.9371	0.9699	44	36	7	10	725	233	115	55	6	14	43	40	1102	1594	1712	1772
Schizophrenia	0.0385	0.0887	0.1037	0.1466	1	0.9167	0.8611	0.7778	0.5205	0.8178	0.8546	0.9089	0.0741	0.1618	0.1851	0.2467	0.5111	0.816	0.8544	0.9115	36	33	31	28	900	339	268	163	0	3	5	8	941	1502	1573	1678

### Sheet: updated network
	Precision				Recall				Accuracy				F1				Specificity				TP				FP				FN				TN
	before(p<0.05)	after(p<0.05)	before(bonfp<0.05)	after(bonfp<0.05)	before(p<0.05)	after(p<0.05)	before(bonfp<0.05)	after(bonfp<0.05)	before(p<0.05)	after(p<0.05)	before(bonfp<0.05)	after(bonfp<0.05)	before(p<0.05)	after(p<0.05)	before(bonfp<0.05)	after(bonfp<0.05)	before(p<0.05)	after(p<0.05)	before(bonfp<0.05)	after(bonfp<0.05)	before(p<0.05)	after(p<0.05)	before(bonfp<0.05)	after(bonfp<0.05)	before(p<0.05)	after(p<0.05)	before(bonfp<0.05)	after(bonfp<0.05)	before(p<0.05)	after(p<0.05)	before(bonfp<0.05)	after(bonfp<0.05)	before(p<0.05)	after(p<0.05)	before(bonfp<0.05)	after(bonfp<0.05)
AIDS	0.0309	0.0678	0.0444	0.25	0.3148	0.0741	0.037	0.0185	0.9167	0.9847	0.9861	0.9918	0.0562	0.0708	0.0404	0.0345	0.9215	0.9919	0.9937	0.9956	17	4	2	1	534	55	43	3	37	50	52	53	6267	6746	6758	6798
Alzheimer's disease	0.0119	0.0228	0.0226	0.0435	0.587	0.2174	0.087	0.0652	0.671	0.9322	0.9686	0.9841	0.0234	0.0412	0.0359	0.0522	0.6716	0.937	0.9746	0.9903	27	10	4	3	2236	429	173	66	19	36	42	43	4573	6380	6636	6743
Arthritis, Rheumatoid	0.043	0.1653	0.13	0.2593	0.7143	0.4762	0.1548	0.0833	0.8018	0.9641	0.977	0.9858	0.0811	0.2454	0.1413	0.1261	0.8028	0.9702	0.9872	0.997	60	40	13	7	1335	202	87	20	24	44	71	77	5436	6569	6684	6751
Asthma	0.0373	0.0801	0.0417	0.1026	0.7619	0.4405	0.0714	0.0476	0.7562	0.9311	0.9685	0.9832	0.0712	0.1355	0.0526	0.065	0.7562	0.9372	0.9796	0.9948	64	37	6	4	1651	425	138	35	20	47	78	80	5120	6346	6633	6736
Breast cancer	0.0131	0.0402	0.0411	0.1	0.3375	0.1625	0.0375	0.025	0.6947	0.945	0.9786	0.986	0.0252	0.0645	0.0392	0.04	0.6989	0.9542	0.9897	0.9973	27	13	3	2	2040	310	70	18	53	67	77	78	4735	6465	6705	6757
Depressive disorder	0.0159	0.0457	0.0468	0.0766	1	1	0.72	0.72	0.7746	0.9239	0.9454	0.9673	0.0313	0.0874	0.0878	0.1385	0.7738	0.9236	0.9463	0.9682	25	25	18	18	1545	522	367	217	0	0	7	7	5285	6308	6463	6613
Diabetes mellitus, Type 2	0.0099	0.0362	0	0	0.6842	0.6053	0	0	0.6194	0.9084	0.9724	0.981	0.0195	0.0682	0	0	0.619	0.9101	0.9778	0.9865	26	23	0	0	2597	613	151	92	12	15	38	38	4220	6204	6666	6725
Heart failure, Congestive	0.0353	0.0844	0.0504	0.0816	0.5679	0.321	0.1481	0.0988	0.8115	0.9508	0.957	0.9762	0.0665	0.1337	0.0752	0.0894	0.8144	0.9584	0.9666	0.9867	46	26	12	8	1257	282	226	90	35	55	69	73	5517	6492	6548	6684
Hypertension	0.0558	0.1742	0.1243	0.1957	0.9211	0.6579	0.1447	0.1184	0.6524	0.9233	0.9584	0.9697	0.1051	0.2755	0.1337	0.1475	0.6463	0.9293	0.9769	0.989	140	100	22	18	2371	474	155	74	12	52	130	134	4332	6229	6548	6629
Lymphoma	0.0297	0.0731	0.0187	0.069	0.5233	0.2907	0.0233	0.0233	0.7794	0.9449	0.9724	0.9838	0.0562	0.1168	0.0207	0.0348	0.7827	0.9532	0.9845	0.996	45	25	2	2	1471	317	105	27	41	61	84	84	5298	6452	6664	6742
Myocardial Infarction	0.0264	0.113	0.0543	0.137	0.8667	0.6667	0.2	0.1667	0.7192	0.9513	0.9625	0.9835	0.0513	0.1932	0.0854	0.1504	0.7179	0.9538	0.9692	0.9907	52	40	12	10	1917	314	209	63	8	20	48	50	4878	6481	6586	6732
Schizophrenia	0.0279	0.0616	0.0932	0.1157	0.9516	0.5806	0.5484	0.4516	0.6998	0.9163	0.9476	0.9638	0.0542	0.1115	0.1593	0.1842	0.6975	0.9193	0.9513	0.9685	59	36	34	28	2055	548	331	214	3	26	28	34	4738	6245	6462	6579

### Sheet: include DGLinker network
	Precision				Recall				Accuracy				F1				Specificity				TP				FP				FN				TN
	before(p<0.05)	after(p<0.05)	before(bonfp<0.05)	after(bonfp<0.05)	before(p<0.05)	after(p<0.05)	before(bonfp<0.05)	after(bonfp<0.05)	before(p<0.05)	after(p<0.05)	before(bonfp<0.05)	after(bonfp<0.05)	before(p<0.05)	after(p<0.05)	before(bonfp<0.05)	after(bonfp<0.05)	before(p<0.05)	after(p<0.05)	before(bonfp<0.05)	after(bonfp<0.05)	before(p<0.05)	after(p<0.05)	before(bonfp<0.05)	after(bonfp<0.05)	before(p<0.05)	after(p<0.05)	before(bonfp<0.05)	after(bonfp<0.05)	before(p<0.05)	after(p<0.05)	before(bonfp<0.05)	after(bonfp<0.05)	before(p<0.05)	after(p<0.05)	before(bonfp<0.05)	after(bonfp<0.05)
AIDS	0.0153	0.0145	0	0	0.3333	0.037	0	0	0.8255	0.9726	0.9813	0.9912	0.0292	0.0208	0	0	0.8294	0.98	0.9891	0.9991	18	2	0	0	1160	136	74	6	36	52	54	54	5641	6665	6727	6795
Alzheimer's disease	0.0136	0.0202	0.0118	0.0114	0.6522	0.2174	0.0435	0.0217	0.6794	0.9239	0.9691	0.9807	0.0266	0.0369	0.0185	0.0149	0.6795	0.9285	0.9753	0.9872	30	10	2	1	2182	486	168	87	16	36	44	45	4627	6323	6641	6722
Arthritis, Rheumatoid	0.0271	0.0903	0.0208	0.0385	0.6667	0.4762	0.0357	0.0357	0.7027	0.9348	0.9676	0.9772	0.0521	0.1518	0.0263	0.037	0.7031	0.9405	0.9792	0.989	56	40	3	3	2010	403	141	75	28	44	81	81	4761	6368	6630	6696
Asthma	0.027	0.0569	0.0291	0.028	0.75	0.4048	0.0952	0.0476	0.6662	0.9104	0.95	0.9681	0.0522	0.0997	0.0446	0.0352	0.6652	0.916	0.9606	0.9794	63	34	8	4	2267	564	267	139	21	50	76	80	4504	6207	6504	6632
Breast cancer	0.0096	0.0064	0	0	0.3	0.0375	0	0	0.6319	0.9209	0.973	0.979	0.0187	0.0109	0	0	0.6359	0.9314	0.9845	0.9905	24	3	0	0	2467	465	105	64	56	77	80	80	4308	6310	6670	6711
Depressive disorder	0.0089	0.0346	0.0344	0.0514	1	1	0.64	0.64	0.5923	0.8983	0.9332	0.9557	0.0176	0.0669	0.0653	0.0952	0.5908	0.8985	0.9383	0.9567	25	25	16	16	2795	697	449	295	0	0	9	9	4035	6133	6381	6535
Diabetes mellitus, Type 2	0.0096	0.024	0	0	0.5786	0.4474	0	0	0.6662	0.8961	0.9707	0.9781	0.0189	0.0456	0	0	0.6667	0.8985	0.9761	0.9836	22	17	0	0	2272	691	163	112	16	21	38	38	4545	6126	6654	6705
Heart failure, Congestive	0.0243	0.0447	0.0152	0.0222	0.7901	0.3827	0.0864	0.0617	0.6222	0.896	0.9231	0.9568	0.0471	0.08	0.0259	0.0327	0.6202	0.901	0.9331	0.9675	64	31	7	5	2573	663	453	220	17	50	74	76	4201	6111	6321	6554
Hypertension	0.0553	0.1834	0.1196	0.2021	0.9013	0.7105	0.1447	0.125	0.6563	0.9234	0.9574	0.9697	0.1042	0.2915	0.131	0.1545	0.6508	0.9282	0.9758	0.9888	137	108	22	19	2341	481	162	75	15	44	130	133	4362	6222	6541	6628
Lymphoma	0.0283	0.0515	0.0128	0	0.5465	0.2326	0.0116	0	0.7586	0.9367	0.9764	0.9838	0.0537	0.0844	0.0122	0	0.7613	0.9453	0.9886	0.9963	47	20	1	0	1616	368	77	25	39	66	85	86	5153	6401	6692	6744
Myocardial Infarction	0.0227	0.0883	0.0292	0.0594	0.9	0.6667	0.1167	0.1	0.6598	0.9368	0.9583	0.9783	0.0443	0.1559	0.0467	0.0745	0.6577	0.9391	0.9657	0.986	54	40	7	6	2326	413	233	95	6	20	53	54	4469	6382	6562	6700
Schizophrenia	0.0274	0.0592	0.0976	0.1174	0.9355	0.5645	0.5806	0.4677	0.6992	0.915	0.9476	0.9634	0.0533	0.1072	0.1671	0.1877	0.697	0.918	0.951	0.968	58	35	36	29	2058	556	333	218	4	27	26	33	4735	6237	6460	6575
