## Supplement Document 4 for "An Integrated Knowledge Graph and Network Medicine Pipeline for Drug Repurposing: Benchmarking Across Human Diseases and Application to Amyotrophic Lateral Sclerosis"

### Sheet: old network
	Precision				Recall				Accuracy				F1				Specificity				TP				FP				FN				TN
	before(p<0.05)	after(p<0.05)	before(bonfp<0.05)	after(bonfp<0.05)	before(p<0.05)	after(p<0.05)	before(bonfp<0.05)	after(bonfp<0.05)	before(p<0.05)	after(p<0.05)	before(bonfp<0.05)	after(bonfp<0.05)	before(p<0.05)	after(p<0.05)	before(bonfp<0.05)	after(bonfp<0.05)	before(p<0.05)	after(p<0.05)	before(bonfp<0.05)	after(bonfp<0.05)	before(p<0.05)	after(p<0.05)	before(bonfp<0.05)	after(bonfp<0.05)	before(p<0.05)	after(p<0.05)	before(bonfp<0.05)	after(bonfp<0.05)	before(p<0.05)	after(p<0.05)	before(bonfp<0.05)	after(bonfp<0.05)	before(p<0.05)	after(p<0.05)	before(bonfp<0.05)	after(bonfp<0.05)
AIDS	0.0568	0.0972	0.0476	0.1667	0.4545	0.3182	0.0455	0.0455	0.9052	0.9574	0.9782	0.9861	0.101	0.1489	0.0465	0.0714	0.9105	0.9649	0.9892	0.9973	10	7	1	1	166	65	20	5	12	15	21	21	1689	1790	1835	1850
Alzheimer's disease	0.007	0.0075	0.016	0	0.6667	0.2222	0.2222	0	0.544	0.8562	0.9307	0.9627	0.0138	0.0146	0.0299	0	0.5434	0.8591	0.9342	0.9673	6	2	2	0	853	263	123	61	3	7	7	9	1015	1605	1745	1807
Arthritis, Rheumatoid	0.0855	0.1574	0.0862	0.1429	0.7959	0.6939	0.102	0.102	0.7725	0.895	0.9483	0.9606	0.1545	0.2566	0.0935	0.119	0.7719	0.9004	0.971	0.9836	39	34	5	5	417	182	53	30	10	15	44	44	1411	1646	1775	1798
Asthma	0.0658	0.1275	0.0485	0.125	0.7833	0.6333	0.0833	0.0833	0.6377	0.8498	0.9185	0.9521	0.1214	0.2123	0.0613	0.1	0.6329	0.8567	0.9461	0.9807	47	38	5	5	667	260	98	35	13	22	55	55	1150	1557	1719	1782
Breast cancer	0.0182	0.0203	0	0	0.4815	0.1852	0	0	0.6185	0.8599	0.9323	0.9595	0.035	0.0366	0	0	0.6205	0.8697	0.9459	0.9735	13	5	0	0	702	241	100	49	14	22	27	27	1148	1609	1750	1801
Depressive disorder	0.0378	0.1474	0.153	0.224	0.551	0.9388	0.8367	0.8367	0.6217	0.8567	0.8748	0.9201	0.0707	0.2548	0.2587	0.3534	0.6236	0.8543	0.8758	0.9223	27	46	41	41	688	266	227	142	22	3	8	8	1140	1562	1601	1686
Diabetes mellitus, Type 2	0.0506	0.0159	0.0144	0.0137	0.7857	0.0571	0.0286	0.0143	0.4427	0.8327	0.8908	0.9249	0.0952	0.0248	0.0191	0.014	0.4294	0.8628	0.9242	0.9601	55	4	2	1	1031	248	137	72	15	66	68	69	776	1559	1670	1735
Heart failure, Congestive	0.0728	0.1564	0.1056	0.1687	0.6087	0.4783	0.2464	0.2029	0.7006	0.886	0.8956	0.9339	0.13	0.2357	0.1478	0.1842	0.7041	0.9015	0.9204	0.9619	42	33	17	14	535	178	144	69	27	36	52	55	1273	1630	1664	1739
Hypertension	0.1044	0.1922	0.1195	0.1948	0.9455	0.5818	0.1727	0.1364	0.5216	0.8322	0.8769	0.9164	0.1881	0.2889	0.1413	0.1604	0.4952	0.8477	0.9208	0.9649	104	64	19	15	892	269	140	62	6	46	91	95	875	1498	1627	1705
Lymphoma	0.0467	0.0644	0.026	0.0233	0.381	0.2698	0.0317	0.0159	0.7182	0.8439	0.9275	0.9446	0.0832	0.104	0.0286	0.0189	0.7299	0.8639	0.9587	0.9768	24	17	2	1	490	247	75	42	39	46	61	62	1324	1567	1739	1772
Myocardial Infarction	0.0988	0.197	0.0753	0.1538	0.8	0.5579	0.1158	0.1053	0.6207	0.8625	0.8833	0.9254	0.1759	0.2912	0.0913	0.125	0.6111	0.8787	0.9242	0.9691	76	53	11	10	693	216	135	55	19	42	84	85	1089	1566	1647	1727
Schizophrenia	0.031	0.0672	0.0803	0.1152	0.9667	0.8333	0.8	0.7333	0.5162	0.8125	0.8503	0.9057	0.06	0.1244	0.1459	0.1991	0.5089	0.8122	0.8511	0.9085	29	25	24	22	907	347	275	169	1	5	6	8	940	1500	1572	1678

### Sheet: updated network
	Precision				Recall				Accuracy				F1				Specificity				TP				FP				FN				TN
	before(p<0.05)	after(p<0.05)	before(bonfp<0.05)	after(bonfp<0.05)	before(p<0.05)	after(p<0.05)	before(bonfp<0.05)	after(bonfp<0.05)	before(p<0.05)	after(p<0.05)	before(bonfp<0.05)	after(bonfp<0.05)	before(p<0.05)	after(p<0.05)	before(bonfp<0.05)	after(bonfp<0.05)	before(p<0.05)	after(p<0.05)	before(bonfp<0.05)	after(bonfp<0.05)	before(p<0.05)	after(p<0.05)	before(bonfp<0.05)	after(bonfp<0.05)	before(p<0.05)	after(p<0.05)	before(bonfp<0.05)	after(bonfp<0.05)	before(p<0.05)	after(p<0.05)	before(bonfp<0.05)	after(bonfp<0.05)	before(p<0.05)	after(p<0.05)	before(bonfp<0.05)	after(bonfp<0.05)
AIDS	0.0309	0.0169	0.0222	0	0.3148	0.0333	0.0333	0	0.9167	0.9873	0.9894	0.995	0.0562	0.0225	0.0267	0	0.9215	0.9915	0.9936	0.9942	17	1	1	0	534	58	44	4	37	29	29	30	6267	6767	6781	6821
Alzheimer's disease	0.0119	0.0182	0.0169	0.0435	0.587	0.8889	0.3333	0.3333	0.671	0.937	0.9737	0.9895	0.0234	0.0357	0.0323	0.0769	0.6716	0.937	0.9746	0.9904	27	8	3	3	2236	431	174	66	19	1	6	6	4573	6415	6672	6780
Arthritis, Rheumatoid	0.043	0.1364	0.08	0.2593	0.7143	0.6735	0.1633	0.1429	0.8018	0.9672	0.9806	0.991	0.0811	0.2268	0.1074	0.1842	0.8028	0.9693	0.9865	0.9971	60	33	8	7	1335	209	92	20	24	16	41	42	5436	6597	6714	6786
Asthma	0.0373	0.0866	0.0208	0.0513	0.7619	0.6667	0.05	0.0333	0.7562	0.9355	0.9711	0.9861	0.0712	0.1533	0.0294	0.0404	0.7562	0.9379	0.9792	0.9946	64	40	3	2	1651	422	141	37	20	20	57	58	5120	6373	6654	6758
Breast cancer	0.0131	0.0248	0	0	0.3375	0.2963	0	0	0.6947	0.9513	0.9854	0.9931	0.0252	0.0457	0	0	0.6989	0.9538	0.9893	0.9971	27	8	0	0	2040	315	73	20	53	19	27	27	4735	6513	6755	6808
Depressive disorder	0.0159	0.0841	0.0987	0.1617	1	0.9388	0.7755	0.7755	0.7746	0.9265	0.9478	0.9697	0.0313	0.1544	0.1751	0.2676	0.7738	0.9263	0.949	0.9712	25	46	38	38	1545	501	347	197	0	3	11	11	5285	6305	6459	6609
Diabetes mellitus, Type 2	0.0099	0.0708	0.0066	0.0109	0.6842	0.625	0.0139	0.0139	0.6194	0.9098	0.9678	0.9764	0.0195	0.1271	0.009	0.0122	0.619	0.9128	0.9779	0.9866	26	45	1	1	2597	591	150	91	12	27	71	71	4220	6192	6633	6692
Heart failure, Congestive	0.0353	0.1201	0.0504	0.1122	0.5679	0.5286	0.1714	0.1571	0.8115	0.9557	0.9586	0.9787	0.0665	0.1958	0.0779	0.131	0.8144	0.96	0.9667	0.9872	46	37	12	11	1257	271	226	87	35	33	58	59	5517	6514	6559	6698
Hypertension	0.0558	0.1533	0.096	0.163	0.9211	0.7928	0.1532	0.1351	0.6524	0.9257	0.9629	0.9748	0.1051	0.2569	0.1181	0.1478	0.6463	0.928	0.9763	0.9886	140	88	17	15	2371	486	160	77	12	23	94	96	4332	6258	6584	6667
Lymphoma	0.0297	0.0439	0.028	0.069	0.5233	0.2381	0.0476	0.0317	0.7794	0.9453	0.9761	0.9872	0.0562	0.0741	0.0353	0.0435	0.7827	0.9519	0.9847	0.996	45	15	3	2	1471	327	104	27	41	48	60	61	5298	6465	6688	6765
Myocardial Infarction	0.0264	0.161	0.0498	0.137	0.8667	0.5876	0.1134	0.1031	0.7192	0.9508	0.9568	0.9781	0.0513	0.2528	0.0692	0.1176	0.7179	0.956	0.9689	0.9907	52	57	11	10	1917	297	210	63	8	40	86	87	4878	6461	6548	6695
Schizophrenia	0.0279	0.0462	0.0658	0.095	0.9516	0.9	0.8	0.7667	0.6998	0.9183	0.9494	0.967	0.0542	0.0879	0.1215	0.1691	0.6975	0.9183	0.95	0.9679	59	27	24	23	2055	557	341	219	3	3	6	7	4738	6268	6484	6606

### Sheet: include DGLinker network
	Precision				Recall				Accuracy				F1				Specificity				TP				FP				FN				TN
	before(p<0.05)	after(p<0.05)	before(bonfp<0.05)	after(bonfp<0.05)	before(p<0.05)	after(p<0.05)	before(bonfp<0.05)	after(bonfp<0.05)	before(p<0.05)	after(p<0.05)	before(bonfp<0.05)	after(bonfp<0.05)	before(p<0.05)	after(p<0.05)	before(bonfp<0.05)	after(bonfp<0.05)	before(p<0.05)	after(p<0.05)	before(bonfp<0.05)	after(bonfp<0.05)	before(p<0.05)	after(p<0.05)	before(bonfp<0.05)	after(bonfp<0.05)	before(p<0.05)	after(p<0.05)	before(bonfp<0.05)	after(bonfp<0.05)	before(p<0.05)	after(p<0.05)	before(bonfp<0.05)	after(bonfp<0.05)	before(p<0.05)	after(p<0.05)	before(bonfp<0.05)	after(bonfp<0.05)
AIDS	0.0076	0	0	0	0.3	0	0	0	0.8264	0.9755	0.9848	0.9947	0.0149	0	0	0	0.8287	0.9798	0.9892	0.9991	9	0	0	0	1169	138	74	6	21	30	30	30	5656	6687	6751	6819
Alzheimer's disease	0.0036	0.0161	0.0118	0.0227	0.8889	0.8889	0.2222	0.2222	0.6783	0.9287	0.9745	0.9864	0.0072	0.0317	0.0223	0.0412	0.6781	0.9288	0.9755	0.9874	8	8	2	2	2204	488	168	86	1	1	7	7	4642	6358	6678	6760
Arthritis, Rheumatoid	0.0194	0.0745	0.0278	0.0513	0.8163	0.6735	0.0816	0.0816	0.7031	0.9379	0.973	0.9826	0.0378	0.1341	0.0415	0.063	0.7023	0.94	0.9794	0.9891	40	33	4	4	2026	410	140	74	9	16	45	45	4780	6396	6666	6732
Asthma	0.0197	0.0652	0.0291	0.035	0.7667	0.65	0.1333	0.0833	0.6648	0.9154	0.9535	0.9718	0.0385	0.1185	0.0478	0.0493	0.6639	0.9178	0.9607	0.9797	46	39	8	5	2284	559	267	138	14	21	52	55	4511	6236	6528	6657
Breast cancer	0.0032	0.0021	0	0	0.2963	0.037	0	0	0.635	0.9281	0.9807	0.9867	0.0064	0.004	0	0	0.6364	0.9316	0.9846	0.9906	8	1	0	0	2483	467	105	64	19	26	27	27	4345	6361	6723	6764
Depressive disorder	0.0169	0.0637	0.0731	0.1093	0.8571	0.9388	0.6939	0.6939	0.6417	0.9009	0.9349	0.9574	0.0331	0.1193	0.1323	0.1889	0.6402	0.9007	0.9367	0.9593	42	46	34	34	2449	676	431	277	7	3	15	15	4357	6130	6375	6529
Diabetes mellitus, Type 2	0.0187	0.0466	0.0061	0.0089	0.5972	0.4583	0.0139	0.0139	0.6674	0.8958	0.966	0.9735	0.0363	0.0846	0.0085	0.0109	0.6681	0.9003	0.9761	0.9836	43	33	1	1	2251	675	162	111	29	39	71	71	4532	6108	6621	6672
Heart failure, Congestive	0.0209	0.0562	0.0174	0.0356	0.7857	0.5571	0.1143	0.1143	0.6212	0.8999	0.925	0.9593	0.0406	0.1021	0.0302	0.0542	0.6195	0.9035	0.9334	0.968	55	39	8	8	2582	655	452	217	15	31	62	62	4203	6130	6333	6568
Hypertension	0.042	0.1545	0.0978	0.1809	0.9369	0.8198	0.1622	0.1532	0.6527	0.9244	0.9622	0.9751	0.0803	0.26	0.122	0.1659	0.648	0.9261	0.9754	0.9886	104	91	18	17	2374	498	166	77	7	20	93	94	4370	6246	6578	6667
Lymphoma	0.0162	0.0412	0	0	0.4286	0.254	0	0	0.7561	0.9389	0.9794	0.9872	0.0313	0.071	0	0	0.7591	0.9452	0.9885	0.9963	27	16	0	0	1636	372	78	25	36	47	63	63	5156	6420	6714	6767
Myocardial Infarction	0.0345	0.1347	0.0417	0.0891	0.8454	0.6289	0.1031	0.0928	0.6626	0.9376	0.9538	0.9737	0.0662	0.2218	0.0593	0.0909	0.66	0.942	0.966	0.9864	82	61	10	9	2298	392	230	92	15	36	87	88	4460	6366	6528	6666
Schizophrenia	0.0137	0.0457	0.065	0.0931	0.9667	0.9	0.8	0.7667	0.6954	0.9173	0.9488	0.9663	0.027	0.087	0.1203	0.1661	0.6942	0.9174	0.9495	0.9672	29	27	24	23	2087	564	345	224	1	3	6	7	4738	6261	6480	6601
